# RNA structural heterogeneity in a eukaryotic cell influences its heat shock response

**DOI:** 10.1101/2025.07.06.663400

**Authors:** Jiaxu Wang, Han Jian, Wen Ting Tan, Anthony Cheng, Jong Ghut Ashley Aw, Yue Wang, Guisheng Zeng, Niranjan Nagarajan, Yue Wan

## Abstract

RNA structure-based gene regulation remains under-explored in eukaryotes. While RNA can form different conformations in solution, the extent to which it folds into structure ensembles and how the different conformations regulate gene expression still needs to be fully understood. We coupled the SHAPE compound NAI-N3 with direct RNA sequencing to identify structure modifications along a single RNA molecule (sm-PORE-cupine). Using a combination of base mapping and direct signal alignment, we boosted the percentage of mappable RNA molecules from direct RNA sequencing. Using Bernoulli Mixture Model (BMM) clustering, we show that we can separate RNA structure ensembles from ligand-bound and unbound riboswitches accurately, identify isoform-specific structure ensembles along the SARS-CoV-2 genome, and determine RNA structure ensembles in the transcriptome of a eukaryote, *C. albicans*, at yeast (30°C) and hyphae (37°C) states. We observed that RNAs are more structurally homogenous at 37°C compared to 30°C, are more variable *in vivo* than *in vitro*, and show higher homogeneity in 3’UTRs than in the coding region. We also identified structure ensembles that are associated with changes in translation efficiency and decay in *C. albicans* at 30°C and 37°C and validated translational changes using reporter assays. Our work shows that single-molecule RNA structure probing using direct RNA sequencing can be applied to diverse transcriptomes to study the complexity and function of RNA structures.
