## Supplemental Table 1 for "RNA structural heterogeneity in a eukaryotic cell influences its heat shock response"

### Sheet: ribosXitch seq
WT reference	WT sequence	size		MT reference	MT sequence	size
ADD	GGGACACGACTCGAGTAGAGTCGAATGCGCTTCATATAATCCTAATGATATGGTTTGGGAGTTTCTACCAAGAGCCTTAAACTCTTGATTATGAAGTCTGTCGCTTTATCCGAAATTTTATAAAGAGAAGACTCATGAATTACTTTGACCTGCCGACCGGAGTCGAGTAGACTCCAACAAAAGAAACAACAACAACAAC	199		ADD	GGGACACGACTCGAGTAGAGTCGAATGCGCTTCATATAATCCTAATGATATGGTTTGGGAGTTTCTACCAAGAGCCTTAAACTCTTGATTATGAAGTCTGTCGCTTTATCCGAAATTTTATAAAGAGAAGACTCATGAATTACTTTGACCTGCCGACCGGAGTCGAGTAGACTCCAACAAAAGAAACAACAACAACAAC	199
YKOK	CCAAGTAATACGACTCACTATAGTCAATTCAATTAGGAACTTCGTTAGGTGAGGCTCCTGTATGGAGATACGCTGCTGCCCAAAAATGTCCAAAGACGCCAATGGGTCAACAGAAATCATCGACATAAGGTGATTTTTAATGCAGCTGGATGCTTGTCCTATGCCATACAGTGCTAAAGCTCTACGATTGAAGGCGCCCGCACGCTTTTTTTGCCGTGCTTCTTTCACCTTCAATCCCGAAGGCTTTTTTTATGCCTTTAAAACGAAACCAATCAAAGGAGGTGCGGAGTATGGATTCTCCCCATTCGAGTCAATCTGAAGAAGTACCCATATACTATGACAGCAAG	347		YKOK	CCAAGTAATACGACTCACTATAGTCAATTCAATTAGGAACTTCGTTAGGTGAGGCTCCTGTATGGAGATACGCTGCTGCCCAAAAATGTCCAAAGACGCCAATGGGTCAACAGAAATCATCGACATAAGGTGATTTTTAATGCAGCTGGATGCTTGTCCTATGCCATACAGTGCTAAAGCTCTACGATTGAAGGCGCCCGCACGCTTTTTTTGCCGTGCTTCTTTCACCTTCAATCCCGAAGGCTTTTTTTATGCCTTTAAAACGAAACCAATCAAAGGAGGTGCGGAGTATGGATTCTCCCCATTCGAGTCAATCTGAAGAAGTACCCATATACTATGACAGCAAG	347
GUA1	AATATAATAGGAACACTCATATAATCGCGTGGATATGGCACGCAAGTTTCTACCGGGCACCGTAAATGTCCGACTATGGGTGAGCAATGGAACCGCACGTGTACGGTTTTTTGTGATATCAGCATTGCTTGCTCTTTATTTGAGCGGGCAATGCTTTTTTTATTCTCATAACGGAGGTAGACAGGATGGAAGCACTGAAACGGAAAATAGAGGAAGAAGGCGTCGTATTATCTGATCAGGTATTGAAAGTGGATTCTTTTTTGAATCACCAAATTGATCCGCTGCTTATGCAGAGAATTGGTGATGAATTTGCGTCTAGGTTTGCAAAAGACGGTATTACCAAAATTGTGACAATCGAATCATCAGGTATCGCTCCCGCTGTAATGACGGGCTTGAAGC…	646		GUA1	AATATAATAGGAACACTCATATAATCGCGTGGATATGGCACGCAAGTTTCTACCGGGCACCGTAAATGTCCGACTATGGGTGAGCAATGGAACCGCACGTGTACGGTTTTTTGTGATATCAGCATTGCTTGCTCTTTATTTGAGCGGGCAATGCTTTTTTTATTCTCATAACGGAGGTAGACAGGATGGAAGCACTGAAACGGAAAATAGAGGAAGAAGGCGTCGTATTATCTGATCAGGTATTGAAAGTGGATTCTTTTTTGAATCACCAAATTGATCCGCTGCTTATGCAGAGAATTGGTGATGAATTTGCGTCTAGGTTTGCAAAAGACGGTATTACCAAAATTGTGACAATCGAATCATCAGGTATCGCTCCCGCTGTAATGACGGGCTTGAAGC…	646
YVRC	GGTCATATAGTATAATTACTCCGAAAAACGGATACGAATGTCAAATAGGTGCCGGTCCGTGAACAACAGCCGGCTTAAAAGGGAAACCGGTAAAAGCCGGTGCGGTCCCGCCACTGTAATTGGCCAAGCGCCAAGAGCCAGGATACCTGCCTGTTTGATCAGCACGAATTCTGCGAGGACAGATGATGTGTAAACAATAGGCTTTTTTGTGTTGTTTACAGCATCTTTACCGTCGTAGAGATGCTTTTTTAGTTCGTTTAGGAGGAAAAGATTATGAAAAAACGAGCCGGGATATGGGCTGCGCTTCTGTTGGCTGCTGTTATGCTGGCAGGCTGCGGCAATCCTGCGGATCAGAAG	357		YVRC	GGTCATATAGTATAATTACTCCGAAAAACGGATACGAATGTCAAATAGGTGCCGGTCCGTGAACAACAGCCGGCTTAAAAGGGAAACCGGTAAAAGCCGGTGCGGTCCCGCCACTGTAATTGGCCAAGCGCCAAGAGCCAGGATACCTGCCTGTTTGATCAGCACGAATTCTGCGAGGACAGATGATGTGTAAACAATAGGCTTTTTTGTGTTGTTTACAGCATCTTTACCGTCGTAGAGATGCTTTTTTAGTTCGTTTAGGAGGAAAAGATTATGAAAAAACGAGCCGGGATATGGGCTGCGCTTCTGTTGGCTGCTGTTATGCTGGCAGGCTGCGGCAATCCTGCGGATCAGAAG	357
TPP1-ThiM	AACCAAACGACTCGGGGTGCCCTTCTGCGTGAAGGCTGAGAAATACCCGTATCACCTGATCTGGATAATGCCAGCGTAGGGAAGTCACGGACCACCAGGTCATTGCTTCTTCACGTTATGGCAGGAGCAAACTATGCAAGTCGACCTGCTGGGTTCAGCGCAATCTGCGCACGCGTTACACCTTTTTCACCAACATTCCCCTCTTGTGCACTGCATGACCAATGATGTGGTGCAAACCTTTACCGCCAATACCTTGCTGGCGCTCGGTGCATCGCCAGCGATGGTTATCGAAACCGAAGAGGCCAGTCAGTTTGCGGCTATCGCCAGTGCCTTGTTGATTAACGTTGGCACACTGACGCAGCCACGCGCTCAGGCGATGCGTGCTGCCGTTGAGCAAGC…	613		TPP1-ThiM	AACCAAACGACTCGGGGTGCCCTTCTGCGTGAAGGCTGAGAAATACCCGTATCACCTGATCTGGATAATGCCAGCGTAGGGAAGTCACGGACCACCAGGTCATTGCTTCTTCACGTTATGGCAGGAGCAAACTATGCAAGTCGACCTGCTGGGTTCAGCGCAATCTGCGCACGCGTTACACCTTTTTCACCAACATTCCCCTCTTGTGCACTGCATGACCAATGATGTGGTGCAAACCTTTACCGCCAATACCTTGCTGGCGCTCGGTGCATCGCCAGCGATGGTTATCGAAACCGAAGAGGCCAGTCAGTTTGCGGCTATCGCCAGTGCCTTGTTGATTAACGTTGGCACACTGACGCAGCCACGCGCTCAGGCGATGCGTGCTGCCGTTGAGCAAGC…	613
RIBD	GGAAGGACAAATGAATAAAGATTGTATCCTTCGGGGCAGGGTGGAAATCCCGACCGGCGGTAGTAAAGCACATTTGCTTTAGAGCCCGTGACCCGTGTGCATAAGCACGCGGTGGATTCAGTTTAAGCTGAAGCCGACAGTGAAAGTCTGGATGGGAGAAGGATGATGAGCCGCTATGCAAAATGTTTAAAAATGCATAGTGTTATTTCCTATTGCGTAAAATACCTAAAGCCCCGAATTTTTTATAAATTCGGGGCTTTTTTGACGGTAAATAACAAAAGAGGGGAGGGAAACAAATGGAAGA	304		RIBD	GGAAGGACAAATGAATAAAGATTGTATCCTTCGGGGCAGGGTGGAAATCCCGACCGGCGGTAGTAAAGCACATTTGCTTTAGAGCCCGTGACCCGTGTGCATAAGCACGCGGTGGATTCAGTTTAAGCTGAAGCCGACAGTGAAAGTCTGGATGGGAGAAGGATGATGAGCCGCTATGCAAAATGTTTAAAAATGCATAGTGTTATTTCCTATTGCGTAAAATACCTAAAGCCCCGAATTTTTTATAAATTCGGGGCTTTTTTGACGGTAAATAACAAAAGAGGGGAGGGAAACAAATGGAAGA	304
MRPS21	Aatttccgcttccggtagtgagaacccttccggtgggctaggtactgagcgcgcgaggtgaggagttgtgcagggtttggggaaaggaaggctggcttggcgagagggcaggtttgcgggctttcgcccccttttccaaagaccaacaaagagtccttccccaactcccaactcaaccccttttggaactatgtgtggtggttgggaccctgtggcgcatccttgtcgctcgtgtccttctcatgcccggcgacgcgtctttgtggtaacgccctgctgccatctcttttcttctctatgcgaggatttggactggcagtgagaataagagacaacgattcacgtctactttctaggatgacttccatgtgctccatctcgcgcgtccctgagcatgtt…	420		MRPS21	AatttccgcttccggtagtgagaacccttccggtgggctaggtactgagcgcgcgaggtgaggagttgtgcagggtttggggaaaggaaggctggcttggcgagagggcaggtttgcgggctttcgcccccttttccaaagaccaacaaagagtccttccccaactcccaactcaaccccttttggaactatgtgtggtggttgggaccctgtggcgcatccttgtcgctcgtgtccttctcatgcccggcgacgcgtctttgtggtaacgccctgctgccatctcttttcttctctCtgcgaggatttggactggcagtgagaataagagacaacgattcacgtctactttctaggatgacttccatgtgctccatctcgcgcgtccctgagcatgtt…	420
RRE	TTGTTCCTTGGGTTCTTGGGAGCAGCAGGAAGCACTATGGGCGCAGCGTCAATGACGCTGACGGTACAGGCCAGACAATTATTGTCTGATATAGTGCAGCAGCAGAACAATTTGCTGAGGGCTATTGAGGCAGCCCAGCATCTGGGCTAACTCACAGTCTGGGGCATCAAACAGCTCCAGGCAAGAATCCTGGCTGTGGAAAGATACCTAAAGGATCAACAGCTC	225		RRE	TTGTTCCTTGGGTTCTTGGGAGCAGCAGGAAGCACTATGGGCGCAGCGTCAATGACGCTGACGGTACAGGCCAGACAATTATTGTCTGATATAGTGCACGTTGTCAACAATTTGCTGAGGGCTATTGAGGCAGCCCAGCATGACGACGAACTCACAGTCTGGGGCATCAAACAGCTCCAGGCAAGAATCCTGGCTGTGGAAAGATACCTAAAGGATCAACAGCTC	225
DEN	GGGTCAACACGTTTACAAAATAAAGGAAAATAAGAAATCAAACAAGGCAAGAAGTCAGGCCGGATTAAGCCATAGTACGGTAAGAGCTATGCTGCCTGTGAGCCCCGTCTAAGGACGTAAAATGAAGTCAGGCCGAAAGCCACGGTTTGAGCAAACCGTGCTGCCTGTAGCTCCATCGTGGGGATGTAAAAACCTGGGAGGCTGCAACCCATGGAAGCTGTACGCATGGGGTAGCAGACTAGTGGTTAGAGGAGACCCCTCCCGAAACACAACGCAGCAGCGGGGCCCAACACCAGGGGAAGCTGTACCCTGGTGGTAAGGACTAGAGGTTAGAGGAGACCCCCCGCATAACAATAAACAGCATATTGACGCTGGGAGAGACCAGAGATCCTGCTGTCT…	464		DEN	GGGTCAACACGTTTACAAAATAAAGGAAAATAAGAAATCAAACAAGGCAAGAAGTCAGGCCGGATTAAGCCATAGTACGGTAAGAGCTATGCTGCCTGTGAGCCCCGTCTAAGGACGTAAAATGAAGTCAGGCCGAAAGCCACGGTTTGAGCAAACCGTGCTGCCTGTAGCTCCATCGTGGGGATGTAAAAACCTGGGAGGCTGCAACCCATGGAAGCTGTACGCATGGGGTAGCAGACTAGTGGTTAGAGGAGACCCCTCCCGAAACACAACGCAGCAGCGGGGCCCAACACCAGGGGAAGCTGTACCAATGTGGTAAGGACTAGAGGTTAGAGGAGACCCCCCGCATAACAATAAACAGCATATTGACGCTGGGAGAGACCAGAGATCCTGCTGTCT…	464
FTL6	Gcagttcggcggtcccgcgggtctgtctcttgcttcaacagtgtttggacggaacagatccggggactctcttccagcctccgaccgccctccgatttcctctccgcttgcaacctccgggaccatcttctcggccatctcctgcttctgggacctgccagcaccgtttttgtggttagctccttcttgccaaccaaccatgagctcccagattcgtcagaattattccaccgacgtggaggcagccgtcaacagcctggtcaatttgtacctgcaggcctcctacacctacctctctctgggcttctatttcgaccgcgatgatgtggctctggaaggcgtgagccacttcttccgcgaattggccgaggagaagcgcgagggctacgagcgtctcct…	644		FTL6	GcagttcggcggtcccgcgggGctgtctcttgcttcaacagtgtttggacggaacagatccggggactctcttccagcctccgaccgccctccgatttcctctccgcttgcaacctccgggaccatcttctcggccatctcctgcttctgggacctgccagcaccgtttttgtggttagctccttcttgccaaccaaccatgagctcccagattcgtcagaattattccaccgacgtggaggcagccgtcaacagcctggtcaatttgtacctgcaggcctcctacacctacctctctctgggcttctatttcgaccgcgatgatgtggctctggaaggcgtgagccacttcttccgcgaattggccgaggagaagcgcgagggctacgagcgtctcct…	644
SAM1	GGCACTTCCTGACACGAAAATTTCATATCCGTTCTTATCAAGAGAAGCAGAGGGACTGGCCCGACGAAGCTTCAGCAACCGGTGTAATGGCGATCAGCCATGACCAAGGTGCTAAATCCAGCAAGCTCGAACAGCTTGGAAGATAAGAAGAGACAAAATCACTGACAAAGTCTTCTTCTTAAGAGGACTTTTTTTATTTCTCTTTTTTCCTTGCTGATGTGAATAAAGGAGGCAGACAATGGGACTTTTAGAAGATTTGCAAAGACAGGTGTTAATCGGTGACGGCGCCATGGGGACGCTCCTCTACTCCTATGGCATTGACAGGTGTTTTGAGGAGCTCAATATTTCAAAGCCGGAGGAAATTCAGCGCATACATAAAGCGTACGTTGAAGCGGGAGC…	644		SAM1	GGCACTTCCTGACACGAAAATTTCATATCCGTTCTTATCAAGAGAAGCAGAGGGACTGGCCCGACGAAGCTTCAGCAACCGGTGTAATGGCGATCAGCCATGACCAAGGTGCTAAATCCAGCAAGCTCGAACAGCTTGGAAGATAAGAAGAGACAAAATCACTGACAAAGTCTTCTTCTTAAGAGGACTTTTTTTATTTCTCTTTTTTCCTTGCTGATGTGAATAAAGGAGGCAGACAATGGGACTTTTAGAAGATTTGCAAAGACAGGTGTTAATCGGTGACGGCGCCATGGGGACGCTCCTCTACTCCTATGGCATTGACAGGTGTTTTGAGGAGCTCAATATTTCAAAGCCGGAGGAAATTCAGCGCATACATAAAGCGTACGTTGAAGCGGGAGC…	644
YDAO	CCAAGTAATACGACTCACTATAGAAAACAAATCGCTTAATCTGAAATCAGAGCGGGGGACCCAATAGAACGGCTTTTTGCCGTTGGGGTGAATCCTTTTTAGGTAGGGCTAACTCTCATATGCCCGAATCCGTCAGCTAACCTCGTAAGCGTTCGTGAGAGGAGATGAATGAAACCTGTGTTCGATGTTATGGCACAGGGGCATCCGTTTGCCTCTGTGTTTTTTGTTGTTCATTTTTGAATGCAAATCGCATACAGAGACATCATAGCAGAA	273		YDAO	CCAAGTAATACGACTCACTATAGAAAACAAATCGCTTAATCTGAAATCAGAGCGGGGGACCCAATAGAACGGCTTTTTGCCGTTGGGGTGAATCCTTTTTAGGTAGGGCTAACTCTCATATGCCCGAATCCGTCAGCTAACCTCGTAAGCGTTCGTGAGAGGAGATGAATGAAACCTGTGTTCGATGTTATGGCACAGGGGCATCCGTTTGCCTCTGTGTTTTTTGTTGTTCATTTTTGAATGCAAATCGCATACAGAGACATCATAGCAGAA	273
TETRA	GGCTCTCTAAATAGCAATATTTACCTTTGGAGGGAAAAGTTATCAGGCATGCACCTGGTAGCTAGTCTTTAAACCAATAGATTGCATCGGTTTAAAAGGCAAGACCGTCAAATTGCGGGAAAGGGGTCAACAGCCGTTCAGTACCAAGTCTCAGGGGAAACTTTGAGATGGCCTTGCAAAGGGTATGGTAATAAGCTGACGGACATGGTCCTAACCACGCAGCCAAGTCCTAAGTCAACAGATCTTCTGTTGATATGGATGCAGTTCACAGACTAAATGTCGGTCGGGGAAGATGTATTCTTCTCATAAGATATAGTCGGACCTCTCCTTAATGGGAGCTAGCGGATGAAGTGATGCAACACTGGAGCCGCTGGGAACTAATTTGTATGCGAAAGTATA…	421		TETRA	GGCTCTCTAAATAGCAATATTTACCTTTGGAGGGAAAAGTTATCAGGCATGCACCTGGTAGCTAGTCTTTAAACCAATAGATTGCATCGGTTTAAAAGGCAAGACCGTCAAATTGCGGGAAAGGGGTCAACAGCCGTTCAGTACCAAGTCTCAGGGGAAACTTTGAGATGGCCTTGCAAAGGGTATGGTAATAAGCTGACGGACATGGTCCTAACCACGCAGCCAAGTCCTAAGTCTTAAGATCTTCTGTTGATATGGATGCAGTTCACAGACTAAATGTCGGTCGGGGAAGATGTATTCTTCTCATAAGATATAGTCGGACCTCTCCTTAATGGGAGCTAGCGGATGAAGTGATGCAACACTGGAGCCGCTGGGAACTAATTTGTATGCGAAAGTATA…	421
LYSC	CCAAGTAATACGACTCACTATAGGAATTTCATAGTTAGATCGTGTTATATGGTGAAGATAGAGGTGCGAACTTCAAGAGTATGCCTTTGGAGAAAGATGGATTCTGTGAAAAAGGCTGAAAGGGGAGCGTCGCCGAAGCAAATAAAACCCCATCGGTATTATTTGCTGGCCGTGCATTGAATAAATGTAAGGCTGTCAAGAAATCATTTTCTTGGAGGGCTATCTCGTTGTTCATAATCATTTATGATGATTAATTGATAAGCAATGAGAGTATTCCTCTCATTGCTTTTTTTTATTGTGGACAAAGCGCTCTTTCT	317		LYSC	CCAAGTAATACGACTCACTATAGGAATTTCATAGTTAGATCGTGTTATATGGTGAAGATAGAGGTGCGAACTTCAAGAGTATGCCTTTGGAGAAAGATGGATTCTGTGAAAAAGGCTGAAAGGGGAGCGTCGCCGAAGCAAATAAAACCCCATCGGTATTATTTGCTGGCCGTGCATTGAATAAATGTAAGGCTGTCAAGAAATCATTTTCTTGGAGGGCTATCTCGTTGTTCATAATCATTTATGATGATTAATTGATAAGCAATGAGAGTATTCCTCTCATTGCTTTTTTTTATTGTGGACAAAGCGCTCTTTCT	317
Renilla luciferase Sequences	atgacttcgaaagtttatgatccagaacaaaggaaacggatgataactggtccgcagtggtgggccagatgtaaacaaatgaatgttcttgattcatttattaattattatgattcagaaaaacatgcagaaaatgctgttatttttttacatggtaacgcggcctcttcttatttatggcgacatgttgtgccacatattgagccagtagcgcggtgtattataccagaccttattggtatgggcaaatcaggcaaatctggtaatggttcttataggttacttgatcattacaaatatcttactgcatggtttgaacttcttaatttaccaaagaagatcatttttgtcggccatgattggggtgcttgtttggcatttcattatagctatgagcat…
Firefly luciferase Sequencing	atggaagacgccaaaaacataaagaaaggcccggcgccattctatccgctggaagatggaaccgctggagagcaactgcataaggctatgaagagatacgccctggttcctggaacaattgcttttacagatgcacatatcgaggtggacatcacttacgctgagtacttcgaaatgtccgttcggttggcagaagctatgaaacgatatgggctgaatacaaatcacagaatcgtcgtatgcagtgaaaactctcttcaattctttatgccggtgttgggcgcgttatttatcggagttgcagttgcgcccgcgaacgacatttataatgaacgtgaattgctcaacagtatgggcatttcgcagcctaccgtggtgttcgtttccaaaaaggggttg…
