## Supplemental Table 2 for "RNA structural heterogeneity in a eukaryotic cell influences its heat shock response"

### Sheet: final_update_table_2
Organism	Technology	Description	total	pass	fail	minimap2
RibosXitch	ONT Direct RNA R9.4.1	12 Riboswitches and RibosNitches | DMSO | WT | 30As	4575145	4243270	331875	3446551
RibosXitch	ONT Direct RNA R9.4.1	12 Riboswitches and RibosNitches | 50mM NAIN3 | WT | 30As	1655177	1221342	433835	957568
RibosXitch	ONT Direct RNA R9.4.1	12 Riboswitches and RibosNitches | 50mM NAIN3 | MT | 30As	2057394	1439658	617736	1047727
RibosXitch	ONT Direct RNA R9.4.1	ADD and RREmutA | 50mM NAIN3 | WT | 30As	3969748	2632496	1337252	1917060
RibosXitch	ONT Direct RNA R9.4.1	ADD and RREmutB | 50mM NAIN3 | MT | 30As	2904503	1901697	1002806	1311605
RibosXitch	ONT Direct RNA R9.4.1	230530_12RNAs_30As_35mMNAIN3_WTpool	2195968	1792160	403808	1511423
RibosXitch	ONT Direct RNA R9.4.1	230518_12RNAs_30As_100mM1AI_WTpool	2973083	2535263	437820	2101890
RibosXitch	ONT Direct RNA R9.4.1	230518_12RNAs_30As_50mMKethoxal_WTpool	405667	368408	37259	310983
SARS-CoV2	ONT Direct RNA R9.4	SARS-COV2 | in vivo | 100mM NAIN3	901887	807488	94399	308527
SARS-CoV2	ONT Direct RNA R9.4	SARS-COV2 | in vivo | 100mM NAIN3	1222758	1102412	120346	555111
SARS-CoV2	ONT Direct RNA R9.4	SARS-COV2 | in vivo | 100mM NAIN3	2031594	1876827	154767	707404
SARS-CoV2	ONT Direct RNA R9.4	SARS-COV2 | in vivo | DMSO |	789229	725729	63500	338126
Candida albicans	ONT Direct RNA R9.4.1	Candida albicans | 30C | in vivo | 100mM NAIN3 | Bio Rep 1 | Tech Rep 1	1532446	704973	827473	788480
Candida albicans	ONT Direct RNA R9.4.1	Candida albicans | 30C | in vivo | 100mM NAIN3 | Bio Rep 2 | Tech Rep 1	683628	261145	422483	268964
Candida albicans	ONT Direct RNA R9.4.1	Candida albicans | 30C | in vivo | 100mM NAIN3 | Bio Rep 2 | Tech Rep 2	933402	500828	432574	508236
Candida albicans	ONT Direct RNA R9.4.1	Candida albicans | 30C | in vivo | 100mM NAIN3 | Bio Rep 2| Tech Rep 3	1079174	627188	451986	614971
Candida albicans	ONT Direct RNA R9.4.1	Candida albicans | 30C | in vivo | 100mM NAIN3 | Bio Rep 2 | Tech Rep 4	1050951	641393	409558	640889
Candida albicans	ONT Direct RNA R9.4.1	Candida albicans | 30C | in vivo | 100mM NAIN3 | Bio Rep 1 | Tech Rep 2	983537	480965	502572	511932
Candida albicans	ONT Direct RNA R9.4.1	Candida albicans | 37C 20 mins | in vivo | 100mM NAIN3 | Bio Rep 2 | Tech Rep 1	1785968	775893	1010075	823029
Candida albicans	ONT Direct RNA R9.4.1	Candida albicans | 37C 20mins | in vivo | 100mM NAIN3 | Bio Rep 2 | Tech Rep 2	1387938	644620	743318	697571
Candida albicans	ONT Direct RNA R9.4.1	Candida albicans | 37C 20mins | in vivo | 100mM NAIN3 | Bio Rep 2 | Tech Rep 3	1041168	511001	530167	549854
Candida albicans	ONT Direct RNA R9.4.1	Candida albicans | 37C 20mins | in vivo | 100mM NAIN3 | Bio Rep 2 | Tech Rep 4	987549	532861	454688	561958
Candida albicans	ONT Direct RNA R9.4.1	Candida albicans | 37C 20mins | in vivo | 100mM NAIN3 | Bio Rep 4 | Tech Rep 1	1459472	736563	722909	830133
Candida albicans	ONT Direct RNA R9.4.1	Candida albicans | 37C 20mins | in vivo | 100mM NAIN3 | Bio Rep 4 | Tech Rep 2	1672814	820257	852557	945208
Candida albicans	ONT Direct RNA R9.4.1	Candida albicans | 30C | in vitro | 100mM NAIN3 | Bio Rep 1 | Tech Rep 1	1597023	865518	731505	908982
Candida albicans	ONT Direct RNA R9.4.1	Candida albicans | 30C | in vitro | 100mM NAIN3 | Bio Rep 1 | Tech Rep 2	1944563	1252687	691876	1236043
Candida albicans	ONT Direct RNA R9.4.1	Candida albicans | 30C | in vitro | 100mM NAIN3 | Bio Rep 2 | Tech Rep 1	2065872	1205568	860304	1236845
Candida albicans	ONT Direct RNA R9.4.1	Candida albicans | 30C | in vitro | 100mM NAIN3 | Bio Rep 2 | Tech Rep 2	2352377	1382080	970297	1413837
Candida albicans	ONT Direct RNA R9.4.1	Candida albicans | 37C 20mins | in vitro | 100mM NAIN3 | Bio Rep 1 | Tech Rep 1	1481788	506941	974847	697430
Candida albicans	ONT Direct RNA R9.4.1	Candida albicans | 37C 20mins | in vitro | 100mM NAIN3 | Bio Rep 1 | Tech Rep 2	1823050	610632	1212418	790184
Candida albicans	ONT Direct RNA R9.4.1	Candida albicans | 37C 20mins | in vitro | 100mM NAIN3 | Bio Rep 2 | Tech Rep 1	1926700	727445	1199255	919535
Candida albicans	ONT Direct RNA R9.4.1	Candida albicans | 37C 20mins | in vitro | 100mM NAIN3 | Bio Rep 2 | Tech Rep 2	1632120	543374	1088746	677318
Candida albicans	ONT Direct RNA R9.4.1	Candida albicans | 30C | in vivo | DMSO | Bio Rep 1 | Tech Rep 1	3262155	2921853	340302	2756088
Candida albicans	ONT Direct RNA R9.4.1	250317_Candida_30C_100mMNAIN3_Rep1_3	2908718	1993308	915410	1069065
Candida albicans	ONT Direct RNA R9.4.1	250317_Candida_30C_100mMNAIN3_Rep1_4	996842	757144	239698	498549
Candida albicans	ONT Direct RNA R9.4.1	250317_Candida_37C_100mMNAIN3_Rep4_3	394586	259167	135419	138424
Candida albicans	ONT Direct RNA R9.4.1	250317_Candida_37C_100mMNAIN3_Rep4_4	1165586	861613	303973	516695
Candida albicans	ONT Direct RNA R9.4.1	250317_Candida_37C_100mMNAIN3_Rep4_5	1066601	782031	284570	491501
