## Supplemental Table 4 for "RNA structural heterogeneity in a eukaryotic cell influences its heat shock response"

### Sheet: Sheet1
	homogeneity score 30C	homogeneity score 37C	homogeneity score _diff (37C-30C)	homogeneity rank	30C hafllives(min)	37C halflives (min)	30C translation efficiency (TE)	37C translation efficiency (TE)
orf19.6415.1	0.811954	0.847934	0.0359798	top_1/3	120	20
RPS21B	0.707653	0.806628	0.0989751	top_1/3	120	20	0.85628	0.778887
HEM13	0.716703	0.758669	0.0419661	top_1/3	120	120	1.47993	1.71716
RPL42	0.633348	0.71067	0.0773222	top_1/3	120	20	0.553806	0.66861
orf19.6264.4	0.787473	0.827538	0.0400658	top_1/3	120	20
RPL29	0.712879	0.753457	0.040578	top_1/3	120	20	1.64642	1.56289
RPS25B	0.702058	0.765857	0.0637991	top_1/3	120	20	1.16938	1.32705
RPL14	0.702029	0.765072	0.0630435	top_1/3	120	120	0.643009	0.670814
RPL15A	0.750013	0.787163	0.0371507	top_1/3	120	20	1.15419	0.916276
RPS8A	0.739017	0.80067	0.0616534	top_1/3	120	20	1.24252	0.825006
ATP1	0.59286	0.6287	0.0358403	top_1/3	120	20	0.357713	0.499728
GSP1	0.735735	0.778684	0.0429486	top_1/3	120	120	2.00387	1.44326
HGT7	0.745841	0.782251	0.0364099	top_1/3	120	120	1.18459	1.51402
OLE1	0.708485	0.747988	0.0395028	top_1/3	20	120	0.716962	0.746765
TMA19	0.611312	0.821138	0.209827	top_1/3	120	20	0.987444	0.809192
RPL19A	0.587434	0.695233	0.107799	top_1/3	120	20	1.25517	0.852848
orf19.5943.1	0.840209	0.904264	0.0640551	top_1/3	40	20
COX9	0.693865	0.767564	0.073699	top_1/3	120	20	0.822221	1.3297
HHF1	0.60603	0.713242	0.107212	top_1/3	120	120	0.766875	0.439682
RPL27A	0.637678	0.677148	0.0394696	top_1/3	120	20	0.55727	0.702764
orf19.2478.1	0.675024	0.711121	0.0360972	top_1/3	120	40
RPP2A	0.738939	0.776914	0.0379749	top_1/3	120	20	0.982055	0.618088
EGD2	0.488497	0.60053	0.112032	top_1/3	20	40	2.98401	1.30653
RPS9B	0.617517	0.659243	0.0417267	top_1/3	120	20	1.01006	0.788938
PST3	0.610349	0.799987	0.189638	top_1/3	120	120	1.32037	1.5997
RPS4A	0.605315	0.696078	0.0907628	top_1/3	120	20	1.47965	0.921905
HTA1	0.686545	0.781949	0.0954042	top_1/3	120	20	1.39349	1.19427
RPP2B	0.558635	0.631856	0.0732216	top_1/3	120	20	0.260378	0.308222
RPS17B	0.769974	0.8265	0.0565261	top_1/3	120	20
RPS12	0.714103	0.819038	0.104936	top_1/3	120	120	0.333357	0.365638
RPL38	0.595518	0.689974	0.0944558	top_1/3	120	20	0.761972	1.08306
TEF2	0.529914	0.603182	0.0732683	top_1/3	120	20	0.807584	0.807634
TRX1	0.626397	0.682271	0.0558742	top_1/3	120	120	0.27812	0.489361
RPL32	0.793505	0.842142	0.0486367	top_1/3	120	20
orf19.6882.1	0.700813	0.737211	0.0363982	top_1/3	120	20
RPL10A	0.55984	0.633794	0.0739538	top_1/3	120	20	0.679032	0.716416
RPL30	0.804571	0.888116	0.0835444	top_1/3	120	20
IPP1	0.62373	0.683915	0.0601853	top_1/3	120	120	1.23859	0.943176
RPS5	0.805991	0.851704	0.0457133	top_1/3	120	20	1.1014	1.05401
UBI3	0.574132	0.671225	0.0970924	top_1/3	120	40	0.605186	0.555184
RPL43A	0.802565	0.844967	0.0424024	top_1/3	120	20	1.08766	0.835543
ERG1	0.644216	0.720737	0.0765216	top_1/3	60	40	1.2158	0.891686
HTA2	0.639388	0.734185	0.0947969	top_1/3	120	20	1.13988	0.963166
HHT2	0.844753	0.895167	0.0504144	top_1/3	120	120	1.63144	1.48778
RPL13	0.590347	0.759958	0.169612	top_1/3	120	20	1.5003	0.771333
orf19.5660.1	0.751321	0.84041	0.0890885	top_1/3	120	120
RPL10	0.56992	0.763592	0.193672	top_1/3	120	120	0.935968	0.77734
RPL5	0.734081	0.914511	0.18043	top_1/3	120	20	1.51759	1.11473
RPS20	0.873053	0.864056	-0.00899643	bottom_1/3	120	20	1.38798	1.45877
orf19.3264.1	0.814842	0.773446	-0.0413963	bottom_1/3	120	40
TDH3	0.833987	0.677815	-0.156171	bottom_1/3	120	120	2.00338	1.24024
PET9	0.767929	0.707155	-0.0607738	bottom_1/3	120	120	1.26523	0.953557
RPS21	0.760663	0.655619	-0.105044	bottom_1/3	120	20	0.836715	0.604757
RPS23A	0.757517	0.726497	-0.0310201	bottom_1/3	120	20	1.29089	0.868923
RPL23A	0.642242	0.632919	-0.0093232	bottom_1/3	120	20	0.690424	0.807698
TAL1	0.738279	0.724472	-0.013807	bottom_1/3	120	120	1.56697	1.39977
RPL6	0.80799	0.806008	-0.00198158	bottom_1/3	120	20	0.291268	0.580828
orf19.3572.3	0.841924	0.751549	-0.090375	bottom_1/3	120	20
RPS19A	0.843482	0.810966	-0.0325158	bottom_1/3	120	20	0.359235	0.677264
TEF1	0.651967	0.572844	-0.0791233	bottom_1/3	120	20	0.467452	0.528335
CDC19	0.583593	0.523417	-0.0601765	bottom_1/3	120	120	1.92251	1.49948
RPS3	0.653551	0.570094	-0.0834567	bottom_1/3	120	20	1.23426	1.18704
PGI1	0.566668	0.546872	-0.0197955	bottom_1/3	120	120	1.54237	1.36242
RPL21A	0.684622	0.637627	-0.0469946	bottom_1/3	120	20	0.853157	0.772954
HHT21	0.898747	0.700292	-0.198455	bottom_1/3	120	120	1.30501	0.851083
TSA1B	0.619712	0.527703	-0.0920093	bottom_1/3	120	120	1.64286	0.208163
GPM1	0.539623	0.475367	-0.0642565	bottom_1/3	120	120	1.54041	1.06913
orf19.2439.1	0.64158	0.614311	-0.027269	bottom_1/3	120	120
RPL24A	0.812829	0.758387	-0.054442	bottom_1/3	120	20	0.794304	0.57339
RPP1A	0.8441	0.780811	-0.0632885	bottom_1/3	120	20	0.552293	0.399723
EFT2	0.758691	0.741777	-0.0169135	bottom_1/3	120	20	0.785884	0.112104
RPS1	0.769491	0.744913	-0.0245782	bottom_1/3	120	20	0.937246	0.842493
PFK2	0.545835	0.543631	-0.00220387	bottom_1/3	120	120	0.788058	0.789446
RPL35	0.61156	0.6105	-0.00106017	bottom_1/3	120	20
FDH3	0.883097	0.816324	-0.0667733	bottom_1/3	120	120	1.46678	1.28955
UCF1	0.905012	0.88442	-0.0205919	bottom_1/3	120	120	0.522606	0.579234
ADH1	0.64711	0.644868	-0.00224277	bottom_1/3	120	120	1.38782	1.37113
orf19.5114.1	0.830285	0.718391	-0.111895	bottom_1/3	120	120
orf19.3690.2	0.798307	0.782642	-0.0156647	bottom_1/3	120	20
GND1	0.585809	0.57122	-0.0145894	bottom_1/3	120	120	1.44883	1.13954
RPS13	0.75727	0.752199	-0.00507063	bottom_1/3	120	20	0.832952	0.584127
IFE2	0.728061	0.706327	-0.0217343	bottom_1/3	120	120	0.431701	0.787517
RPS28B	0.842279	0.839566	-0.00271309	bottom_1/3	120	20
ATP2	0.668699	0.614162	-0.0545368	bottom_1/3	40	20	0.224897	0.488846
RPL11	0.740879	0.497302	-0.243578	bottom_1/3	120	20	1.82028	1.44266
RPL3	0.659096	0.562584	-0.0965127	bottom_1/3	120	20	1.71841	1.14407
RPS24	0.567892	0.552647	-0.0152446	bottom_1/3	120	20	1.79596	1.04085
RPS18	0.660798	0.620018	-0.0407804	bottom_1/3	120	20	0.520211	1.19874
ATP3	0.650071	0.585581	-0.0644898	bottom_1/3	40	20	0.599255	0.425784
COX7	0.778599	0.762459	-0.0161407	bottom_1/3	120	20	0.916092	1.46678
RPS16A	0.760398	0.750376	-0.0100213	bottom_1/3	120	20	0.201881	0.20927
RPS7A	0.762286	0.744633	-0.0176536	bottom_1/3	120	20	0.674559	0.775455
YHB1	0.764551	0.507855	-0.256696	bottom_1/3	120	120	0.911704	1.17109
ASC1	0.813933	0.743907	-0.0700268	bottom_1/3	120	20	1.2252	1.27232
CYP1	0.867988	0.846859	-0.0211296	bottom_1/3	120	120	0.969514	1.01549
